# Synchronization of human retinal pigment ephitilial-1 (RPE-1) cells in mitosis

**DOI:** 10.1101/2020.04.21.052803

**Authors:** Stacey J. Scott, Kethan Suvarna, Pier Paolo D’Avino

## Abstract

Human retinal pigment ephitilial-1 (RPE-1) cells are increasingly being used as a model to study mitosis because they represent a non-transformed alternative to cancer cell lines, such as HeLa cervical adenocarcinoma cells. However, the lack of an efficient method to synchronize RPE-1 cells in mitosis precludes their application for large-scale biochemical and proteomics assays. Here we report a protocol to synchronize RPE-1 cells based on sequential treatments with the Cdk4/6 inhibitor PD 0332991 (palbociclib) and the microtubule depolymerizing drug nocodazole. With this method, the vast majority (80-90%) of RPE-1 cells arrested at prometaphase and exited mitosis synchronously after release from nocodazole. Furthermore, we show that this protocol could be successfully employed for the characterization of the protein-protein interaction network of the kinetochore protein Ndc80 by immunoprecipitation coupled with mass spectrometry. This synchronization method significantly expands the versatility and applicability of RPE-1 cells to the study of cell division and might be applied to other cell lines that do not respond to treatments with DNA synthesis inhibitors.
