## Supplemental Table S2 for "Synchronization of human retinal pigment ephitilial-1 (RPE-1) cells in mitosis"

### Sheet: analysis-2
Analysis Type:	PANTHER Overrepresentation Test (Released 20200407)
Annotation Version and Release Date:	GO Ontology database Released 2020-02-21
Analyzed List:	Ndc80 IP (Homo sapiens)
Reference List:	Homo sapiens (all genes in database)
Test Type:	FISHER
Correction:	BONFERRONI
Bonferroni count:	9022
GO biological process complete	Homo sapiens - REFLIST (20851)	Ndc80 IP Input (376)	Ndc80 IP Input (expected)	Ndc80 IP Input (over/under)	Ndc80 IP Input (fold Enrichment)	Ndc80 IP Input (P-value)
mRNA splice site selection (GO:0006376)	31	7	0.56	+	12.52	0.0367
establishment of spindle localization (GO:0051293)	46	8	0.83	+	9.64	0.0415
spliceosomal complex assembly (GO:0000245)	56	9	1.01	+	8.91	0.0188
mitotic spindle organization (GO:0007052)	152	20	2.74	+	7.3	2.9e-07
microtubule cytoskeleton organization involved in mitosis (GO:1902850)	175	23	3.16	+	7.29	9.61e-09
mRNA splicing, via spliceosome (GO:0000398)	299	37	5.39	+	6.86	5.67e-15
RNA splicing, via transesterification reactions with bulged adenosine as nucleophile (GO:0000377)	299	37	5.39	+	6.86	5.67e-15
mitotic prometaphase (GO:0000236)	170	21	3.07	+	6.85	2.72e-07
organelle transport along microtubule (GO:0072384)	81	10	1.46	+	6.85	0.0437
RNA splicing, via transesterification reactions (GO:0000375)	302	37	5.45	+	6.79	7.65e-15
anaphase (GO:0051322)	156	18	2.81	+	6.4	1.93e-05
mitotic anaphase (GO:0000090)	156	18	2.81	+	6.4	1.93e-05
RNA splicing (GO:0008380)	400	45	7.21	+	6.24	2.29e-17
M phase (GO:0000279)	170	19	3.07	+	6.2	1.11e-05
mitotic M phase (GO:0000087)	170	19	3.07	+	6.2	1.11e-05
mRNA processing (GO:0006397)	477	49	8.6	+	5.7	1.2e-17
ribonucleoprotein complex assembly (GO:0022618)	186	19	3.35	+	5.66	4.35e-05
spindle organization (GO:0007051)	216	22	3.9	+	5.65	2.74e-06
ribonucleoprotein complex subunit organization (GO:0071826)	193	19	3.48	+	5.46	7.56e-05
transport along microtubule (GO:0010970)	158	15	2.85	+	5.26	0.00437
biological phase (GO:0044848)	269	24	4.85	+	4.95	5.07e-06
mitotic cell cycle phase (GO:0098763)	269	24	4.85	+	4.95	5.07e-06
cell cycle phase (GO:0022403)	269	24	4.85	+	4.95	5.07e-06
mRNA metabolic process (GO:0016071)	697	62	12.57	+	4.93	3.31e-20
microtubule-based transport (GO:0099111)	186	16	3.35	+	4.77	0.00619
microtubule-based movement (GO:0007018)	274	23	4.94	+	4.65	3.44e-05
cytoskeleton-dependent intracellular transport (GO:0030705)	195	15	3.52	+	4.27	0.0496
RNA processing (GO:0006396)	874	62	15.76	+	3.93	1.62e-15
cell division (GO:0051301)	503	35	9.07	+	3.86	3.54e-07
mitotic cell cycle process (GO:1903047)	653	43	11.78	+	3.65	9.95e-09
mitotic cell cycle (GO:0000278)	731	46	13.18	+	3.49	6.81e-09
establishment of organelle localization (GO:0051656)	388	24	7	+	3.43	0.00353
microtubule cytoskeleton organization (GO:0000226)	536	33	9.67	+	3.41	2.43e-05
ribonucleoprotein complex biogenesis (GO:0022613)	426	26	7.68	+	3.38	0.00147
establishment of localization in cell (GO:0051649)	414	25	7.47	+	3.35	0.00308
microtubule-based process (GO:0007017)	722	42	13.02	+	3.23	7.62e-07
RNA metabolic process (GO:0016070)	1701	88	30.67	+	2.87	4.66e-15
gene expression (GO:0010467)	2038	101	36.75	+	2.75	9.69e-17
cytoskeleton organization (GO:0007010)	1179	58	21.26	+	2.73	9.2e-08
cell cycle process (GO:0022402)	1037	48	18.7	+	2.57	6.6e-05
cellular protein-containing complex assembly (GO:0034622)	800	37	14.43	+	2.56	0.00307
cell cycle (GO:0007049)	1359	61	24.51	+	2.49	9.41e-07
nucleic acid metabolic process (GO:0090304)	2301	100	41.49	+	2.41	1.2e-12
symbiotic process (GO:0044403)	884	37	15.94	+	2.32	0.0376
nucleobase-containing compound metabolic process (GO:0006139)	2813	108	50.73	+	2.13	1.81e-10
cellular aromatic compound metabolic process (GO:0006725)	3045	112	54.91	+	2.04	1.19e-09
heterocycle metabolic process (GO:0046483)	2998	110	54.06	+	2.03	2.62e-09
intracellular transport (GO:0046907)	1536	56	27.7	+	2.02	0.00752
cellular nitrogen compound metabolic process (GO:0034641)	3465	124	62.48	+	1.98	1.7e-10
organic cyclic compound metabolic process (GO:1901360)	3277	113	59.09	+	1.91	5.77e-08
cellular component assembly (GO:0022607)	2320	79	41.84	+	1.89	0.00036
organelle organization (GO:0006996)	3455	117	62.3	+	1.88	6.08e-08
cellular localization (GO:0051641)	2422	82	43.68	+	1.88	0.000245
cellular macromolecule biosynthetic process (GO:0034645)	1722	58	31.05	+	1.87	0.0479
cellular component biogenesis (GO:0044085)	2551	85	46	+	1.85	0.000303
cellular component organization (GO:0016043)	5581	165	100.64	+	1.64	1.55e-08
cellular component organization or biogenesis (GO:0071840)	5772	170	104.08	+	1.63	7.18e-09
macromolecule metabolic process (GO:0043170)	6173	181	111.32	+	1.63	9.73e-10
nitrogen compound metabolic process (GO:0006807)	7000	191	126.23	+	1.51	1.1e-07
cellular macromolecule metabolic process (GO:0044260)	5073	138	91.48	+	1.51	0.00108
primary metabolic process (GO:0044238)	7463	198	134.58	+	1.47	4.69e-07
cellular metabolic process (GO:0044237)	7664	201	138.2	+	1.45	6.43e-07
organic substance metabolic process (GO:0071704)	7841	202	141.39	+	1.43	3.25e-06
metabolic process (GO:0008152)	8414	210	151.73	+	1.38	2.05e-05
cellular process (GO:0009987)	14623	324	263.69	+	1.23	5.12e-09
Unclassified (UNCLASSIFIED)	3057	29	55.13	-	0.53	0
